# GplR1, an unusual TetR-like transcription factor in *Mycobacterium abscessus*, controls the production of cell wall glycopeptidolipids, colony morphology, and virulence

**DOI:** 10.1101/2025.05.07.652718

**Authors:** Scarlet S. Shell, Michal Bar-Oz, Junpei Xiao, Manitosh Pandey, Juan Bellardinelli, Mary Jackson, Stefan H. Oehlers, Daniel Barkan, Michal Meir

## Abstract

*Mycobacterium abscessus* is a major human pathogen, mostly infecting people with pre-existing lung conditions such as cystic fibrosis. The production of glycopeptidolipids (GPL) is a major determinant of virulence of this bacterium, with clinical isolates that lack GPL generally exhibiting more aggressive clinical behavior. The current paradigm is that GPL production is abolished *in vivo* via irreversible, spontaneous mutations taking place as part of in-host evolution. Little is known about the mechanisms or extent to which GPL production may be regulated. Here we describe an unusual TetR-like transcription factor of *M. abscessus*, MAB_1638, that appears to be a strong positive regulator of the entire GPL biosynthesis and export gene cluster through a combination of direct and indirect mechanisms. The inactivation of *mab_1638* abolished GPL production and thus led to stable rough colony morphology, as well as increased virulence in infection models, characteristic of rough, non-GPL-producers. Transcriptome analysis found the *mab_1638* mutant had 118 differentially expressed genes, including the GPL locus and a second, recently described GPL-like locus that produces a related glycosylated lipopeptide called GP8L. Chromatin Immunoprecipitation and sequencing revealed a consensus inverted-repeat DNA sequence motif characteristic of genes regulated by *mab_1638*. Together, *mab_1638* appears to encode a transcription factor required for production of GPL and therefore having a profound effect on virulence traits. We propose naming this gene **GPL regulator 1** (*gplR1*). This finding raises the important possibility that *M. abscessus* strains appearing smooth in laboratory growth conditions may nonetheless downregulate GPL-cluster genes in other conditions, including in-patient conditions, and thus acquire the phenotypic characteristics of rough strains.

**Importance:** *Mycobacterium abscessus* is an important human pathogen, causing disease that is difficult to treat. *M. abscessus* strains have been observed to have two distinct colony morphologies, smooth and rough, which substantially impact clinical presentation. Rough strains are associated with later-stage, more severe disease and are more virulent in animal models. Smooth morphology is conferred by a molecule called glycopeptidolipid in the outer cell envelope, and rough morphology is known to occur when mutations inactivate genes required for glycopeptidolipid biosynthesis. Little is known about the possibility that glycopeptidolipid production could be **regulated**. Here we have identified a transcription factor that is required for glycopeptidolipid biosynthesis, indicating that glycopeptidolipid production is indeed a regulated process, and raising the important possibility that strains exhibiting smooth morphology in the lab may down-regulated GPL production in the human host and thereby acquire the virulence properties of rough strains.
