## Supplementary material for "GplR1, an unusual TetR-like transcription factor in *Mycobacterium abscessus*, controls the production of cell wall glycopeptidolipids, colony morphology, and virulence": Table S2

### Sheet: Sheet1
Table S2. Putative MAB_1638 binding peaks identified by ChIPseq. Sequence coverage peaks identified by ChIPseq were selected if they were present in libraries made from two strains expressing HA-tagged MAB_1638 and absent from libraries made from two negative control strains. In cases where the exact start and end coordinates of the peaks differed between the two tagged-MAB_1638 strains, the coor…
Peak ID	Peak start coordinate	Peak end coordinate	Coordinate of peak summit
776-1053	776	1053	895
6944-7205	6944	7205	7051
9050-9805	9050	9805	9656
16050-16312	16050	16312	16179
27730-28091	27730	28091	27865
29778-29986	29778	29986	29847
31170-31401	31170	31401	31303
32605-32890	32605	32890	32788
34909-35571	34909	35571	35227
45671-45900	45671	45900	45788
51701-51894	51701	51894	51817
58018-58364	58018	58364	58107
65783-66069	65783	66069	65916
81952-82391	81952	82391	82018
86675-87012	86675	87012	86861
88448-88828	88448	88828	88600
99935-100237	99935	100237	100097
103626-103939	103626	103939	103780
105956-106706	105956	106706	106210
108136-108405	108136	108405	108267
112325-112697	112325	112697	112498
116013-116474	116013	116474	116238
125081-125471	125081	125471	125317
137440-137646	137440	137646	137535
152798-153101	152798	153101	152949
159482-159773	159482	159773	159611
167256-167455	167256	167455	167309
168991-169570	168991	169570	169421
170293-170612	170293	170612	170522
171425-171634	171425	171634	171559
175658-175937	175658	175937	175806
201393-201637	201393	201637	201524
205369-205679	205369	205679	205510
210512-210916	210512	210916	210711
211216-211871	211216	211871	211554
214674-214911	214674	214911	214810
217747-218294	217747	218294	218115
226104-226331	226104	226331	226207
228260-228603	228260	228603	228449
247776-248095	247776	248095	247924
249049-249361	249049	249361	249194
249714-250062	249714	250062	249877
251919-252312	251919	252312	252077
255394-255710	255394	255710	255551
274857-275170	274857	275170	274994
283779-284093	283779	284093	283987
291526-291825	291526	291825	291701
304883-305098	304883	305098	304987
308094-308348	308094	308348	308227
312293-312592	312293	312592	312447
314224-314651	314224	314651	314405
337232-337461	337232	337461	337335
342143-342394	342143	342394	342295
349722-350098	349722	350098	349957
356231-356470	356231	356470	356370
360614-360978	360614	360978	360857
363976-364213	363976	364213	364095
371476-371727	371476	371727	371611
377414-377947	377414	377947	377577
378596-378840	378596	378840	378923
379022-379240	379022	379240	379132
390968-391234	390968	391234	391129
392703-393148	392703	393148	392944
394105-394407	394105	394407	394251
403985-404393	403985	404393	404216
407007-407335	407007	407335	407140
408552-408770	408552	408770	408647
412587-412799	412587	412799	412738
426033-426370	426033	426370	426203
435516-436056	435516	436056	435748
442099-442619	442099	442619	442436
447173-447511	447173	447511	447338
454415-454704	454415	454704	454537
467941-468581	467941	468581	468272
475509-475744	475509	475744	475626
480233-480499	480233	480499	480349
480717-480971	480717	480971	480848
484864-485121	484864	485121	485029
495399-495620	495399	495620	495529
508631-508903	508631	508903	508770
510593-510849	510593	510849	510718
516303-516500	516303	516500	516366
531960-532159	531960	532159	532066
544936-545161	544936	545161	545049
545385-545923	545385	545923	545420
546501-546704	546501	546704	546634
555591-555790	555591	555790	555677
559877-560126	559877	560126	560051
566771-567069	566771	567069	566915
596038-596317	596038	596317	596190
652747-652944	652747	652944	652835
655689-655943	655689	655943	655830
663124-663402	663124	663402	663257
684458-684688	684458	684688	684585
689152-689435	689152	689435	689269
696616-696995	696616	696995	696814
699931-700153	699931	700153	700008
709571-709898	709571	709898	709808
716612-716887	716612	716887	716746
717855-718694	717855	718694	718436
730472-730740	730472	730740	730838
730913-731857	730913	731857	731096
739910-740306	739910	740306	740098
762053-762317	762053	762317	762183
767458-767693	767458	767693	767527
825080-825511	825080	825511	825349
827322-827658	827322	827658	827468
835363-835655	835363	835655	835504
847613-848084	847613	848084	847833
859186-859434	859186	859434	859309
863080-863354	863080	863354	863235
863650-863949	863650	863949	863792
864847-865294	864847	865294	865202
874331-874709	874331	874709	874526
879348-879635	879348	879635	879480
921200-921411	921200	921411	921336
931528-931856	931528	931856	931673
934743-935056	934743	935056	934925
943670-943941	943670	943941	943794
944801-945076	944801	945076	944956
947940-948268	947940	948268	948106
954678-954895	954678	954895	954762
971769-972143	971769	972143	971947
994506-994721	994506	994721	994599
1010515-1010763	1010515	1010763	1010625
1019483-1020258	1019483	1020258	1020058
1028637-1028846	1028637	1028846	1028811
1029554-1029884	1029554	1029884	1029703
1048342-1048714	1048342	1048714	1048540
1052118-1052519	1052118	1052519	1052322
1053260-1053542	1053260	1053542	1053411
1054538-1054883	1054538	1054883	1054743
1056184-1056389	1056184	1056389	1056298
1060988-1061570	1060988	1061570	1061130
1075524-1075940	1075524	1075940	1075756
1078199-1078666	1078199	1078666	1078458
1091323-1091593	1091323	1091593	1091453
1107957-1108168	1107957	1108168	1108058
1120359-1120654	1120359	1120654	1120424
1126746-1127034	1126746	1127034	1126889
1127659-1127897	1127659	1127897	1127741
1131204-1131561	1131204	1131561	1131374
1132317-1132625	1132317	1132625	1132457
1135603-1135935	1135603	1135935	1135776
1136747-1137019	1136747	1137019	1136898
1144986-1145342	1144986	1145342	1145163
1148059-1148345	1148059	1148345	1148215
1156586-1156774	1156586	1156774	1156687
1158239-1158549	1158239	1158549	1158403
1161391-1161701	1161391	1161701	1161538
1162977-1163191	1162977	1163191	1163097
1172337-1172879	1172337	1172879	1172606
1181403-1181684	1181403	1181684	1181547
1190183-1190504	1190183	1190504	1190364
1190855-1191503	1190855	1191503	1191087
1195693-1196117	1195693	1196117	1195866
1197747-1198139	1197747	1198139	1197927
1202717-1202979	1202717	1202979	1202820
1203596-1203834	1203596	1203834	1203697
1207333-1207653	1207333	1207653	1207493
1210728-1211003	1210728	1211003	1210871
1221216-1221633	1221216	1221633	1221351
1224002-1224263	1224002	1224263	1224126
1244272-1244487	1244272	1244487	1244424
1249614-1249825	1249614	1249825	1249690
1271796-1272166	1271796	1272166	1271975
1272404-1272901	1272404	1272901	1272709
1273237-1273511	1273237	1273511	1273374
1274211-1274539	1274211	1274539	1274385
1275197-1275500	1275197	1275500	1275375
1277731-1278131	1277731	1278131	1277900
1288122-1288467	1288122	1288467	1288285
1289226-1289481	1289226	1289481	1289377
1289675-1289932	1289675	1289932	1289634
1296289-1296581	1296289	1296581	1296433
1298335-1298503	1298335	1298503	1298443
1302046-1302281	1302046	1302281	1302183
1311781-1312124	1311781	1312124	1311957
1320683-1321006	1320683	1321006	1320844
1321261-1321727	1321261	1321727	1321515
1322576-1323058	1322576	1323058	1322831
1323688-1323948	1323688	1323948	1323822
1334357-1334739	1334357	1334739	1334583
1336037-1336521	1336037	1336521	1336298
1339397-1339623	1339397	1339623	1339511
1342520-1342890	1342520	1342890	1342747
1344738-1345002	1344738	1345002	1344887
1349564-1350021	1349564	1350021	1349868
1353042-1353368	1353042	1353368	1353195
1358534-1358772	1358534	1358772	1358671
1366916-1367177	1366916	1367177	1367052
1369132-1369458	1369132	1369458	1369270
1370837-1371086	1370837	1371086	1370954
1374835-1375256	1374835	1375256	1375016
1375847-1376115	1375847	1376115	1375988
1378793-1379010	1378793	1379010	1378903
1380970-1381285	1380970	1381285	1381136
1381761-1381967	1381761	1381967	1381833
1383040-1383273	1383040	1383273	1383175
1401024-1401284	1401024	1401284	1401148
1403422-1403630	1403422	1403630	1403527
1404605-1404992	1404605	1404992	1404818
1407462-1408312	1407462	1408312	1407829
1412405-1412736	1412405	1412736	1412528
1474468-1474708	1474468	1474708	1474619
1476640-1477286	1476640	1477286	1476859
1487051-1487462	1487051	1487462	1487306
1491202-1491472	1491202	1491472	1491342
1492006-1492465	1492006	1492465	1492217
1492783-1493159	1492783	1493159	1493016
1497521-1497824	1497521	1497824	1497672
1501084-1501330	1501084	1501330	1501180
1516422-1516647	1516422	1516647	1516768
1516843-1517316	1516843	1517316	1517047
1517669-1517902	1517669	1517902	1517776
1519882-1520089	1519882	1520089	1520011
1520960-1521158	1520960	1521158	1521099
1523719-1523936	1523719	1523936	1523862
1527886-1528085	1527886	1528085	1528000
1528779-1529256	1528779	1529256	1529010
1535297-1535576	1535297	1535576	1535385
1536836-1537074	1536836	1537074	1536981
1537552-1537984	1537552	1537984	1537808
1540921-1541262	1540921	1541262	1541058
1547572-1547916	1547572	1547916	1547732
1552404-1552871	1552404	1552871	1552686
1553685-1553927	1553685	1553927	1553815
1554584-1554832	1554584	1554832	1554707
1556000-1556246	1556000	1556246	1556131
1561170-1561693	1561170	1561693	1561520
1574609-1574700	1574609	1574700	1574716
1577317-1577530	1577317	1577530	1577456
1577686-1577896	1577686	1577896	1577638
1578652-1578983	1578652	1578983	1578826
1588419-1588942	1588419	1588942	1588687
1590307-1590548	1590307	1590548	1590448
1596711-1597234	1596711	1597234	1596994
1602024-1602205	1602024	1602205	1602121
1613061-1613285	1613061	1613285	1613169
1615774-1616095	1615774	1616095	1615890
1624244-1624560	1624244	1624560	1624374
1625206-1625523	1625206	1625523	1625363
1628191-1628415	1628191	1628415	1628328
1629790-1630015	1629790	1630015	1629929
1630244-1630632	1630244	1630632	1630467
1632638-1632850	1632638	1632850	1632821
1634302-1634632	1634302	1634632	1634451
1646625-1646759	1646625	1646759	1646708
1651850-1652133	1651850	1652133	1651978
1670377-1670762	1670377	1670762	1670606
1678285-1678511	1678285	1678511	1678377
1702819-1703197	1702819	1703197	1703021
1715277-1715533	1715277	1715533	1715367
1731232-1731512	1731232	1731512	1731320
1756530-1756994	1756530	1756994	1756802
1785130-1785346	1785130	1785346	1785269
1787453-1787741	1787453	1787741	1787604
1820524-1820910	1820524	1820910	1820713
1822101-1822382	1822101	1822382	1822257
1830009-1830314	1830009	1830314	1830157
1838149-1838756	1838149	1838756	1838515
1892369-1892672	1892369	1892672	1892530
1935242-1935576	1935242	1935576	1935423
1936738-1936976	1936738	1936976	1936878
1940879-1941144	1940879	1941144	1940993
1942166-1942366	1942166	1942366	1942267
1949689-1949904	1949689	1949904	1949789
1963818-1964165	1963818	1964165	1964001
1967914-1968209	1967914	1968209	1968081
1969665-1969871	1969665	1969871	1969776
1970903-1971373	1970903	1971373	1971195
1978876-1979174	1978876	1979174	1979023
1983559-1983842	1983559	1983842	1983714
1987434-1987691	1987434	1987691	1987561
2002288-2002592	2002288	2002592	2002407
2004605-2004873	2004605	2004873	2004704
2018224-2018464	2018224	2018464	2018325
2041959-2042175	2041959	2042175	2042074
2049091-2049647	2049091	2049647	2049334
2065864-2066068	2065864	2066068	2065923
2076350-2076627	2076350	2076627	2076503
2077186-2077498	2077186	2077498	2077359
2084496-2084866	2084496	2084866	2084681
2092096-2092386	2092096	2092386	2092257
2093082-2093411	2093082	2093411	2093268
2099955-2100205	2099955	2100205	2100098
2100471-2100695	2100471	2100695	2100605
2116158-2116461	2116158	2116461	2116316
2149424-2149755	2149424	2149755	2149578
2162354-2162753	2162354	2162753	2162555
2176159-2176468	2176159	2176468	2176315
2187196-2187541	2187196	2187541	2187397
2226942-2227353	2226942	2227353	2227102
2235953-2236170	2235953	2236170	2236048
2236978-2237207	2236978	2237207	2237093
2244225-2244584	2244225	2244584	2244418
2258178-2258423	2258178	2258423	2258308
2261264-2261637	2261264	2261637	2261463
2290832-2291022	2290832	2291022	2290965
2297816-2298188	2297816	2298188	2297987
2298693-2299181	2298693	2299181	2298998
2316717-2317172	2316717	2317172	2316949
2317388-2317646	2317388	2317646	2317514
2324514-2324940	2324514	2324940	2324705
2350807-2351199	2350807	2351199	2350986
2355876-2356073	2355876	2356073	2355983
2358281-2358586	2358281	2358586	2358437
2361519-2362055	2361519	2362055	2361893
2366283-2366581	2366283	2366581	2366433
2380308-2380625	2380308	2380625	2380467
2382107-2382753	2382107	2382753	2382563
2384409-2384842	2384409	2384842	2384725
2402155-2402453	2402155	2402453	2402308
2422252-2422527	2422252	2422527	2422375
2423588-2423869	2423588	2423869	2423747
2426100-2426340	2426100	2426340	2426258
2436025-2436335	2436025	2436335	2436167
2438086-2438324	2438086	2438324	2438183
2438736-2438933	2438736	2438933	2438853
2449473-2449706	2449473	2449706	2449589
2451119-2451364	2451119	2451364	2451222
2463409-2463784	2463409	2463784	2463600
2469297-2469569	2469297	2469569	2469415
2470389-2470970	2470389	2470970	2470545
2482949-2483254	2482949	2483254	2483088
2493012-2493218	2493012	2493218	2493113
2493681-2494120	2493681	2494120	2493945
2495100-2495332	2495100	2495332	2495203
2498472-2499185	2498472	2499185	2498996
2507228-2507561	2507228	2507561	2507399
2512572-2512863	2512572	2512863	2512725
2518127-2518391	2518127	2518391	2518248
2520350-2521018	2520350	2521018	2520788
2524574-2524905	2524574	2524905	2524735
2535106-2535264	2535106	2535264	2535155
2567664-2568007	2567664	2568007	2567842
2569330-2569529	2569330	2569529	2569430
2571692-2571891	2571692	2571891	2571756
2594645-2594858	2594645	2594858	2594785
2602650-2602812	2602650	2602812	2602684
2605124-2605402	2605124	2605402	2605282
2627275-2627513	2627275	2627513	2627402
2629470-2629896	2629470	2629896	2629560
2630960-2631195	2630960	2631195	2631102
2655886-2656336	2655886	2656336	2656122
2659670-2659943	2659670	2659943	2659808
2665343-2665610	2665343	2665610	2665492
2669708-2670271	2669708	2670271	2670081
2671578-2671902	2671578	2671902	2671786
2679651-2679860	2679651	2679860	2679693
2687475-2688348	2687475	2688348	2687871
2689790-2690638	2689790	2690638	2690014
2691784-2692064	2691784	2692064	2691921
2692339-2692674	2692339	2692674	2692457
2695023-2695518	2695023	2695518	2695321
2701275-2701489	2701275	2701489	2701394
2703767-2704186	2703767	2704186	2703962
2706469-2706729	2706469	2706729	2706613
2708329-2708629	2708329	2708629	2708476
2709739-2710029	2709739	2710029	2709880
2711351-2711580	2711351	2711580	2711459
2714062-2714291	2714062	2714291	2714157
2724676-2724980	2724676	2724980	2724833
2727728-2728184	2727728	2728184	2727974
2731929-2732190	2731929	2732190	2732057
2733939-2734438	2733939	2734438	2734063
2743051-2743289	2743051	2743289	2743202
2743611-2743910	2743611	2743910	2743756
2751577-2751882	2751577	2751882	2751737
2764514-2764724	2764514	2764724	2764608
2775501-2775803	2775501	2775803	2775661
2784307-2784737	2784307	2784737	2784565
2789307-2789789	2789307	2789789	2789518
2814786-2815008	2814786	2815008	2814877
2817459-2817717	2817459	2817717	2817588
2818831-2819032	2818831	2819032	2818880
2819469-2819789	2819469	2819789	2819627
2827033-2827286	2827033	2827286	2827175
2831251-2831471	2831251	2831471	2831388
2833780-2834081	2833780	2834081	2833909
2837346-2837578	2837346	2837578	2837495
2842048-2842403	2842048	2842403	2842207
2845882-2846306	2845882	2846306	2846043
2850841-2851451	2850841	2851451	2851173
2853465-2853831	2853465	2853831	2853650
2859970-2860220	2859970	2860220	2860090
2860413-2860756	2860413	2860756	2860589
2863887-2864170	2863887	2864170	2864027
2869401-2869685	2869401	2869685	2869496
2879944-2880185	2879944	2880185	2880062
2880826-2881074	2880826	2881074	2881163
2881250-2881490	2881250	2881490	2881370
2889125-2889394	2889125	2889394	2889245
2890063-2890455	2890063	2890455	2890317
2908735-2909000	2908735	2909000	2908850
2915286-2915655	2915286	2915655	2915443
2916613-2916980	2916613	2916980	2916795
2920819-2921192	2920819	2921192	2920971
2926200-2926505	2926200	2926505	2926340
2933498-2933947	2933498	2933947	2933667
2934819-2935077	2934819	2935077	2934953
2941790-2942006	2941790	2942006	2941877
2963040-2963343	2963040	2963343	2963199
2966890-2967092	2966890	2967092	2967023
2969871-2970193	2969871	2970193	2970031
2979952-2980152	2979952	2980152	2980055
3001357-3001626	3001357	3001626	3001475
3015421-3015696	3015421	3015696	3015537
3018325-3018532	3018325	3018532	3018449
3027675-3027914	3027675	3027914	3027800
3031942-3032772	3031942	3032772	3032509
3035593-3035814	3035593	3035814	3035703
3039525-3039740	3039525	3039740	3039644
3040757-3041112	3040757	3041112	3040874
3050999-3051237	3050999	3051237	3051113
3054726-3055018	3054726	3055018	3054933
3055465-3055766	3055465	3055766	3055601
3058743-3058942	3058743	3058942	3058836
3061797-3062166	3061797	3062166	3061993
3077341-3077677	3077341	3077677	3077484
3080465-3080852	3080465	3080852	3080649
3088900-3089115	3088900	3089115	3089030
3102663-3102952	3102663	3102952	3102800
3115290-3115510	3115290	3115510	3115412
3124695-3125216	3124695	3125216	3124892
3125541-3125815	3125541	3125815	3125272
3135124-3135472	3135124	3135472	3135303
3139212-3139435	3139212	3139435	3139298
3142524-3142745	3142524	3142745	3142641
3144293-3144547	3144293	3144547	3144496
3160428-3160832	3160428	3160832	3160636
3176516-3177022	3176516	3177022	3176820
3198106-3198586	3198106	3198586	3198469
3200430-3200669	3200430	3200669	3200541
3202586-3202917	3202586	3202917	3202759
3208216-3208437	3208216	3208437	3208319
3211132-3211548	3211132	3211548	3211439
3214037-3214277	3214037	3214277	3214177
3216431-3216700	3216431	3216700	3216550
3217370-3217580	3217370	3217580	3217452
3229765-3229990	3229765	3229990	3229892
3232819-3233294	3232819	3233294	3233092
3238579-3238926	3238579	3238926	3238751
3242133-3242482	3242133	3242482	3242293
3242715-3242993	3242715	3242993	3242585
3244037-3244582	3244037	3244582	3244451
3249953-3250206	3249953	3250206	3250072
3251067-3251381	3251067	3251381	3251245
3264468-3264691	3264468	3264691	3264583
3265101-3265542	3265101	3265542	3265359
3266677-3266969	3266677	3266969	3266821
3276200-3276705	3276200	3276705	3276555
3281694-3282041	3281694	3282041	3281859
3289683-3289918	3289683	3289918	3289807
3293042-3293291	3293042	3293291	3293163
3293425-3293451	3293425	3293451	3293338
3295802-3296202	3295802	3296202	3296012
3311918-3312370	3311918	3312370	3312185
3327937-3328602	3327937	3328602	3328117
3332524-3332757	3332524	3332757	3332659
3333056-3333435	3333056	3333435	3333245
3333817-3334197	3333817	3334197	3334010
3338876-3339267	3338876	3339267	3339075
3342827-3343057	3342827	3343057	3342937
3349044-3349387	3349044	3349387	3349234
3362795-3363115	3362795	3363115	3362942
3366310-3366639	3366310	3366639	3366485
3367741-3368808	3367741	3368808	3368648
3397324-3397546	3397324	3397546	3397636
3397659-3398017	3397659	3398017	3397858
3408940-3409461	3408940	3409461	3409175
3436637-3436980	3436637	3436980	3436794
3441436-3442078	3441436	3442078	3441931
3452403-3452671	3452403	3452671	3452530
3453629-3454321	3453629	3454321	3454065
3457024-3457226	3457024	3457226	3457130
3482141-3482342	3482141	3482342	3482247
3482769-3483107	3482769	3483107	3482971
3490096-3490394	3490096	3490394	3490241
3493672-3493996	3493672	3493996	3493792
3494667-3495025	3494667	3495025	3494812
3499457-3499867	3499457	3499867	3499707
3500595-3500759	3500595	3500759	3500721
3505109-3505545	3505109	3505545	3505264
3515903-3516159	3515903	3516159	3516039
3520940-3521148	3520940	3521148	3521035
3522390-3522683	3522390	3522683	3522509
3533093-3533420	3533093	3533420	3533266
3538530-3538812	3538530	3538812	3538672
3539415-3539867	3539415	3539867	3539782
3541256-3541460	3541256	3541460	3541364
3544698-3544952	3544698	3544952	3544807
3546264-3546742	3546264	3546742	3546628
3554958-3555183	3554958	3555183	3555064
3558205-3558592	3558205	3558592	3558506
3559845-3560124	3559845	3560124	3559992
3572106-3572326	3572106	3572326	3572219
3592135-3592490	3592135	3592490	3592319
3593133-3593480	3593133	3593480	3593307
3601766-3602045	3601766	3602045	3601917
3602246-3602724	3602246	3602724	3602434
3630798-3631001	3630798	3631001	3630896
3635573-3635925	3635573	3635925	3635673
3651307-3651585	3651307	3651585	3651448
3661439-3661655	3661439	3661655	3661585
3671156-3671412	3671156	3671412	3671264
3688976-3689284	3688976	3689284	3689124
3692885-3693105	3692885	3693105	3692982
3695849-3696104	3695849	3696104	3695982
3696876-3697128	3696876	3697128	3697002
3701522-3701778	3701522	3701778	3701648
3709517-3710009	3709517	3710009	3709692
3731099-3731892	3731099	3731892	3731360
3739008-3739396	3739008	3739396	3739156
3745322-3745605	3745322	3745605	3745474
3748189-3748545	3748189	3748545	3748375
3762872-3763197	3762872	3763197	3763004
3765185-3765590	3765185	3765590	3765478
3776017-3776203	3776017	3776203	3776106
3783505-3784297	3783505	3784297	3784122
3787248-3787584	3787248	3787584	3787505
3815126-3815331	3815126	3815331	3815200
3817488-3818007	3817488	3818007	3817644
3818441-3818676	3818441	3818676	3818594
3822492-3822755	3822492	3822755	3822729
3835169-3835499	3835169	3835499	3835329
3842514-3842731	3842514	3842731	3842604
3843672-3843825	3843672	3843825	3843754
3847969-3848212	3847969	3848212	3848051
3854142-3854470	3854142	3854470	3854289
3854698-3855005	3854698	3855005	3854871
3856359-3856649	3856359	3856649	3856508
3869882-3870126	3869882	3870126	3870002
3880317-3880617	3880317	3880617	3880452
3895218-3895463	3895218	3895463	3895391
3904974-3905175	3904974	3905175	3905054
3907898-3908189	3907898	3908189	3908031
3921197-3921600	3921197	3921600	3921365
3955027-3955307	3955027	3955307	3955179
3981537-3981752	3981537	3981752	3981628
3982347-3982638	3982347	3982638	3982509
3992964-3993181	3992964	3993181	3993058
3993296-3993496	3993296	3993496	3993381
4006169-4006404	4006169	4006404	4006276
4032364-4032626	4032364	4032626	4032506
4036767-4037006	4036767	4037006	4036879
4043225-4043682	4043225	4043682	4043425
4047538-4047792	4047538	4047792	4047665
4072397-4072931	4072397	4072931	4072703
4073754-4074073	4073754	4074073	4073923
4089894-4090111	4089894	4090111	4090007
4096324-4096511	4096324	4096511	4096380
4124198-4124848	4124198	4124848	4124661
4125640-4125814	4125640	4125814	4125735
4130943-4131155	4130943	4131155	4131064
4131516-4131880	4131516	4131880	4131713
4140476-4140752	4140476	4140752	4140641
4149680-4150076	4149680	4150076	4149972
4158726-4159129	4158726	4159129	4158886
4170118-4170444	4170118	4170444	4170271
4170887-4171244	4170887	4171244	4171082
4179046-4179368	4179046	4179368	4179111
4191534-4191755	4191534	4191755	4191634
4204977-4205256	4204977	4205256	4205098
4205587-4205854	4205587	4205854	4205690
4207485-4207702	4207485	4207702	4207602
4209961-4210465	4209961	4210465	4210160
4222111-4222372	4222111	4222372	4222229
4222970-4223246	4222970	4223246	4223109
4253397-4253827	4253397	4253827	4253600
4254435-4254826	4254435	4254826	4254665
4260726-4261002	4260726	4261002	4260875
4262889-4263257	4262889	4263257	4263063
4284109-4284467	4284109	4284467	4284397
4285434-4285832	4285434	4285832	4285640
4289275-4289480	4289275	4289480	4289350
4290760-4291066	4290760	4291066	4290929
4293066-4293399	4293066	4293399	4293187
4309135-4309346	4309135	4309346	4309241
4321470-4321722	4321470	4321722	4321593
4339134-4340042	4339134	4340042	4339831
4340361-4340718	4340361	4340718	4340549
4351327-4351621	4351327	4351621	4351490
4352508-4352741	4352508	4352741	4352630
4357978-4358318	4357978	4358318	4358151
4377590-4377793	4377590	4377793	4377691
4388894-4389110	4388894	4389110	4388955
4389919-4390214	4389919	4390214	4390066
4392215-4392439	4392215	4392439	4392331
4392883-4393394	4392883	4393394	4393135
4394387-4394846	4394387	4394846	4394670
4395532-4395999	4395532	4395999	4395698
4397655-4398436	4397655	4398436	4397964
4399021-4399248	4399021	4399248	4399123
4416019-4416359	4416019	4416359	4416184
4428536-4428733	4428536	4428733	4428649
4432453-4432761	4432453	4432761	4432595
4477052-4477335	4477052	4477335	4477165
4478837-4479080	4478837	4479080	4478959
4480641-4480871	4480641	4480871	4480748
4482994-4483374	4482994	4483374	4483163
4484028-4484637	4484028	4484637	4484500
4487325-4487547	4487325	4487547	4487435
4502403-4502873	4502403	4502873	4502731
4511381-4511644	4511381	4511644	4511492
4513585-4514244	4513585	4514244	4513819
4515498-4515831	4515498	4515831	4515609
4516721-4516937	4516721	4516937	4516830
4528963-4529492	4528963	4529492	4529324
4529699-4530001	4529699	4530001	4529856
4531173-4531686	4531173	4531686	4531439
4537472-4537684	4537472	4537684	4537577
4540206-4540670	4540206	4540670	4540508
4542459-4542940	4542459	4542940	4542667
4543415-4544248	4543415	4544248	4543789
4554346-4554722	4554346	4554722	4554533
4559783-4560064	4559783	4560064	4559941
4561399-4561652	4561399	4561652	4561544
4565053-4565508	4565053	4565508	4565290
4565990-4566442	4565990	4566442	4566253
4572503-4572742	4572503	4572742	4572623
4585423-4585720	4585423	4585720	4585586
4604703-4605101	4604703	4605101	4604776
4613643-4614072	4613643	4614072	4613813
4620397-4620690	4620397	4620690	4620533
4634809-4635082	4634809	4635082	4634942
4636077-4636336	4636077	4636336	4636223
4654858-4655167	4654858	4655167	4655016
4657460-4657763	4657460	4657763	4657613
4660330-4660692	4660330	4660692	4660524
4666600-4666889	4666600	4666889	4666764
4678918-4679245	4678918	4679245	4679082
4682676-4682892	4682676	4682892	4682821
4689786-4690075	4689786	4690075	4689903
4705231-4705490	4705231	4705490	4705357
4719236-4719448	4719236	4719448	4719382
4745930-4746280	4745930	4746280	4746098
4776675-4776896	4776675	4776896	4776788
4789528-4789824	4789528	4789824	4789714
4791000-4791310	4791000	4791310	4791149
4798727-4798938	4798727	4798938	4798831
4799412-4800001	4799412	4800001	4799706
4801530-4801974	4801530	4801974	4801788
4802519-4803317	4802519	4803317	4802795
4810979-4811286	4810979	4811286	4811071
4824715-4825310	4824715	4825310	4824942
4832810-4833020	4832810	4833020	4832895
4836851-4837431	4836851	4837431	4837078
4840679-4841162	4840679	4841162	4840824
4848433-4848747	4848433	4848747	4848606
4849837-4850106	4849837	4850106	4849949
4851871-4852085	4851871	4852085	4851991
4853198-4853382	4853198	4853382	4853287
4875313-4875513	4875313	4875513	4875397
4884189-4884552	4884189	4884552	4884371
4885475-4886048	4885475	4886048	4885753
4887371-4887775	4887371	4887775	4887596
4889222-4889498	4889222	4889498	4889328
4893829-4894225	4893829	4894225	4894054
4908907-4909402	4908907	4909402	4909256
4918963-4919211	4918963	4919211	4919126
4920383-4920653	4920383	4920653	4920709
4920761-4921075	4920761	4921075	4920874
4922002-4922342	4922002	4922342	4922171
4923735-4923961	4923735	4923961	4923828
4929768-4930060	4929768	4930060	4929904
4931796-4932075	4931796	4932075	4931950
4932972-4933452	4932972	4933452	4933230
4938114-4938514	4938114	4938514	4938295
4938871-4939293	4938871	4939293	4939093
4940481-4940725	4940481	4940725	4940583
4941553-4941557	4941553	4941557	4941693
4956248-4956564	4956248	4956564	4956385
4962464-4962808	4962464	4962808	4962626
4974286-4974498	4974286	4974498	4974387
4982331-4982774	4982331	4982774	4982476
4985544-4986192	4985544	4986192	4985730
4987322-4987663	4987322	4987663	4987492
4987928-4988233	4987928	4988233	4987785
4988364-4988692	4988364	4988692	4988009
4991607-4992233	4991607	4992233	4991895
4992682-4992958	4992682	4992958	4992812
4995153-4995465	4995153	4995465	4995320
4996119-4996305	4996119	4996305	4996198
4997515-4997716	4997515	4997716	4997788
4997898-4998194	4997898	4998194	4998029
4999740-4999965	4999740	4999965	4999826
5001632-5001873	5001632	5001873	5001735
5002046-5002057	5002046	5002057	5002033
5002184-5002428	5002184	5002428	5002327
5007503-5007751	5007503	5007751	5007625
5008222-5008503	5008222	5008503	5008377
5012972-5013394	5012972	5013394	5013134
5016663-5017018	5016663	5017018	5016828
5021721-5022271	5021721	5022271	5021879
5024129-5024376	5024129	5024376	5024254
5033508-5033868	5033508	5033868	5033685
5035852-5036100	5035852	5036100	5035961
5041529-5041814	5041529	5041814	5041680
5042682-5042893	5042682	5042893	5042799
5051948-5052425	5051948	5052425	5052284
5053601-5054084	5053601	5054084	5053758
5056010-5056180	5056010	5056180	5056102
